# Loss of endothelial cell heterogeneity in arteries after obesogenic diet

**DOI:** 10.1101/2023.06.23.546320

**Authors:** Luke S. Dunaway, Melissa A. Luse, Shruthi Nyshadham, Gamze Bulut, Gabriel F. Alencar, Nicholas W. Chavkin, Miriam Cortese-Krott, Karen K. Hirschi, Brant E. Isakson

**Author notes:** to whom correspondence should be addressed University of Virginia School of Medicine, PO Box 801394, Charlottesville, VA 22908 E. these authors contributed equally to this work.

## Abstract

**Background:** It is well recognized that obesity leads to arterial endothelial dysfunction and cardiovascular disease. However, the progression to endothelial dysfunction is not clear. Endothelial cells (ECs) adapt to the unique needs of their resident tissue and respond to systemic metabolic perturbations. We sought to better understand how obesity affects EC phenotypes in different tissues specifically focusing on mitochondrial gene expression.

**Methods:** We performed bulk RNA sequencing (RNA-seq) and single cell RNA-seq (scRNA-seq) on mesenteric and adipose ECs isolated from normal chow (NC) and high fat diet (HFD) fed mice. Differential gene expression, gene ontology pathway, and transcription factor analyses were performed. We further investigated our hypothesis in humans using published human adipose single nuclei RNA-seq (snRNA-seq) data.

**Results:** Bulk RNA-seq revealed higher mitochondrial gene expression in adipose ECs compared to mesenteric ECs in both NC and HFD mice. We then performed scRNA-seq and categorized EC clusters as arterial, capillary, venous, or lymphatic. HFD decreased the number of differentially expressed genes between mesenteric and adipose ECs in all subtypes, but the largest effect was seen in arterial ECs. Further analysis of arterial ECs revealed genes coding for mitochondrial oxidative phosphorylation proteins were enriched in adipose compared to mesentery under NC conditions. In HFD mice, these genes were decreased in adipose ECs becoming similar to mesenteric ECs. Transcription factor analysis revealed C/EBPα and PPARγ, both known to regulate lipid handling and metabolism, had high specificity scores in the NC adipose artery ECs. These findings were recapitulated in snRNA-seq data from human adipose.

**Conclusions:** These data suggest mesenteric and adipose arterial ECs metabolize lipids differently and the transcriptional phenotype of these two vascular beds converge in obesity, in part, due to downregulation of PPARγ and C/EBPα in adipose artery ECs. This work lays the foundation for investigating vascular bed specific adaptations to obesity.
