## Supplemental Table 2 for "Loss of endothelial cell heterogeneity in arteries after obesogenic diet"

	Gene
1	Atp12a
2	Atp4a
3	Atp4b
4	mt-Co1
5	Cox10
6	Cox15
7	Cox17
8	mt-Co2
9	mt-Co3
10	Cox4i1
11	Cox4i2
12	Cox5a
13	Cox5b
14	Cox6a1
15	Cox6a2
16	Cox6b1
17	Cox6b2
18	Cox6c
19	Cox6c2
20	Cox7a1
21	Cox7a2
22	Cox7b
23	Cox7b2
24	Cox7c
25	Cox8a
26	Cox8c
27	Cyc1
28	Lhpp
29	mt-Nd1
30	Ndufa1
31	Ndufa10
32	Ndufa12
33	Ndufa13
34	Ndufa2
35	Ndufa3
36	Ndufa4
37	Ndufa4l2
38	Ndufa5
39	Ndufa6
40	Ndufa7
41	Ndufa8
42	Ndufa9
43	Ndufab1
44	Ndufab1-ps
45	Ndufb1
46	Ndufb10
47	Ndufb11
48	Ndufb2
49	Ndufb3
50	Ndufb4c
51	Ndufb5
52	Ndufb6
53	Ndufb7
54	Ndufb8
55	Ndufb9
56	Ndufc1
57	Ndufc2
58	Ndufs1
59	Ndufs2
60	Ndufs3
61	Ndufs4
62	Ndufs5
63	Ndufs6b
64	Ndufs7
65	Ndufs8
66	Ndufv1
67	Ndufv2
68	Ndufv3
69	Ppa1
70	Ppa2
71	Sdha
72	Sdhb
73	Sdhc
74	Sdhd
75	Tcirg1
76	Uqcrb
77	Uqcrc1
78	Uqcrc2
79	Uqcrfs1
80	Uqcrq
